# Periplasm homeostatic regulation maintains spatial constraints essential for cell envelope processes and cell viability

**DOI:** 10.1101/2021.01.13.426498

**Authors:** Eric Mandela, Christopher J. Stubenrauch, David Ryoo, Hyea Hwang, Eli J. Cohen, Von L. Torres, Pankaj Deo, Chaille T. Webb, Cheng Huang, Ralf B. Schittenhelm, Morgan Beeby, JC Gumbart, Trevor Lithgow, Iain D. Hay

## Abstract

The cell envelope of Gram-negative bacteria consists of two membranes surrounding a periplasm and peptidoglycan layer. Molecular machines spanning the cell envelope depend on spatial constraints and load-bearing forces across the cell envelope and surface. The mechanisms dictating spatial constraints across the cell envelope remain incompletely defined. In *Escherichia coli*, the coiled-coil lipoprotein Lpp contributes the only covalent linkage between the outer membrane and the underlying peptidoglycan layer. Using proteomics, molecular dynamics and a synthetic lethal screen we show that lengthening Lpp to the upper limit does not change the spatial constraint, but rather impacts the load-bearing capacity across the outer membrane. Our findings demonstrate *E. coli* expressing elongated Lpp homeostatically counteracts periplasmic enlargement with a combination of tilting Lpp and reducing Lpp abundance. By genetic screening we identified all of the genes in *E. coli* that become essential in order to enact this homeostasis, and by quantitative proteomics discovered that very few proteins need to be up- or down-regulated in steady-state levels in order to enact this homeostasis. We observed increased levels of factors determining cell stiffness, decrease membrane integrity, increase membrane vesiculation and a dependance on otherwise non-essential tethers to maintain lipid transport and peptidoglycan biosynthesis. Further this has implications for understanding how spatial constraint across the envelope controls processes such as flagellum-driven motility, cellular signaling and protein translocation
