## Supplemental Table S4 for "Periplasm homeostatic regulation maintains spatial constraints essential for cell envelope processes and cell viability"

### Sheet: Full
shared name	Sequence Length	Number of IDs in representative node	Query IDs	Organism
Q5PH62	79	58	Q5PH62||Q5PH63|B5F7C1|E8XH69|Q57PQ9|V1W388|Q8Z6K1|Q8ZPP9|A0A0F6B0X0|A0A0H3BRP0|A0A0H3NKT8|A0A0M2J0T4|A0A0N1QSQ8|A0A0R9NM60|A0A0T7RNB6|A0A0W4Q911|A0A1S1AEG7|A0A1U7FP36|A0A1X2RWE5|A0A1Z3QCV4|A0A232RSY7|A0A265B4B2|A0A271CLX1|A0A2J0RLQ1|A0A2R4DAE0|A0A2R4IDG8	Salmonella paratyphi A (strain ATCC 9150 / SARB42)
A3ULK1	88	41	A3ULK1|A0A0L1L4Q9|A0A0P6ZDD5|A0A0T7D2N2|A0A0T7DJ57|A0A0T7DMU2|A0A0T7EPL4|A0A109D6H3|A0A165SIM1|A0A1A6L4A9|A0A1B1BYY0|A0A1B9Q1U1|A0A1C3IL55|A0A1C3JE91|A0A1D2XQY8|A0A1D2YFH1|A0A1E5AX32|A0A1E5DUT1|A0A1E5EKU4|A0A1E5FSJ0|A0A1R3EFS0|A0A1R3FIN5|A0A1V9JPC8|A0A1W6VJS3|A0A2G1AWR1|A0A2J6V8H3|A0A2J6VFA1|A0A2N7BM47|A0A2N7C7B1|A0A2N7F5I0|A0A2N7H5W7|A0A2N7IJY7|A0A2N7J5N2|A0A2N7JDL0|A0A2N7JVV8|A0A2N7KTM3|A0A2N7L…	Vibrio splendidus (strain 12B01)
zzz1037	80	40	A4SKH8|A5YRF4|A0A091AE99|K1IPN1|K1JM58|R1HBK5|T0QW29|W0A293|A0A0E2LLJ8|A0A023RM70|A0A0T6UY96|A0A175VJE8|A0A1C7PIW7|A0A1E4VLG0|A0A1E4X5V6|A0A1Q4ME41|A0A1Q8D7H7|A0A1S2CNY0|A0A1U6Y2D2|A0A249D403|A0A261DYT1|A0A290VK24|A0A291TFF4|A0A291U644|A0A2H9U2J6|A0A2I8DAX1|A0A2I8R587|A0A2L0TNJ3|A0A2M8H8F0|A0A2P1PF61|A0A2R4TTG9|A0A2R7MXI7|A0A2R7PN12|A0A2R7Q5M7|A0A081LHZ1|A0A081UTT1	Aeromonas salmonicida (strain A449)
zzz1022	88	31	A0KZT2|A3D1R0|A3QBN0|A4Y4F9|A8FS71|A9EIX1|A9L5I9|B8EBU9|E6XNN8|A0A094J7V9|F7RR78|G0AX29|Q0HSE1|Q8EHD1|V1E6P7|A0A0C3MS11|A0A161WSI2|A0A1E5IRW4|A0A1N6U1Q4|A0A1S2TKI3|A0A1Z4AB78|A0A220PYV0|A0A220UJF9|A0A252EW90|A0A073KS16|A0A2K8ZM07|A0A2M7HNW3|A0A2M7M041|A0A2R3ERW2	Shewanella sp. (strain ANA-3)
zzz1011	84	23	A6BA68|A7K1E8|D0WUP6|Q87G48|S5IQZ8|A0A0C3E6X1|A0A0D1EQD3|A0A0D1FG92|A0A0D1GH50|A0A0F6LJT8|A0A0H0Y4X7|A0A0M9C744|A0A0T7E418|A0A034TGV3|A0A034TNL7|A0A061PMC5|A0A072L5U8|A0A2A9G4U8|A0A2C6MS40|A0A2I3CIK2|A0A2K7T029	Vibrio parahaemolyticus serotype O3:K6 (strain AQ3810)
zzz1058	80	22	A5YRQ5|B5RAT1|A0A0G2NP81|A0A0M0QWX2|A0A0T7RNG0|A0A1S1AF77|A0A1U7FNY7|A0A249V563|A0A265B6L8|A0A2R4DIJ5|A0A2R4IDG0|A0A2R4IDG1	Salmonella enteritidis
D3VD61	78	19	D3VD61|N1NNX4|A0A0A8P270|W1IQW7|A0A0J5FQ00|A0A0M0T5N7|A0A0R4CXJ7|A0A1I3NGH6|A0A1I4YYS7|A0A068QRD4|A0A068R1W9|A0A1Q5TZY5|A0A1Q5U523|A0A1Y2SRD2|A0A2D0IP45|A0A2D0JM80|A0A2D0KAJ3|A0A2D0LAL0|A0A2G0Q1U3	Xenorhabdus nematophila (strain ATCC 19061 / DSM 3370 / LMG 1036 / NCIB 9965 / AN6)
A0A086WU78	82	16	A0A086WU78|B8K556|E8LXL0|E8M375|F9T4Z4|A0A097B062|A0A0A5ICC2|A0A0A5JQ81|A0A0A6QST5|A0A0F4NNX8|A0A0F4P305|A0A0H2MS85|A0A0M0HMI2|A0A0M0I0T3|A0A177Y2D4|A0A178J513	Vibrio sp. B183
A7N6D3	82	15	A7N6D3|A8SZJ2|D0XEL2|K5TUL3|K5U844|K5UP99|L8X994|A0A0A3ETI0|A0A0C1YYR5|A0A0C1Z4J8|A0A0D0J630|A0A061Q660|A0A2A2NBY2|A0A2N7N6K5	Vibrio campbellii (strain ATCC BAA-1116 / BB120)
H2IT70	78	15	H2IT70|H8NWV6|I0QW36|A0A0E8XK02|A0A0H3FC05|A0A0Q4MNC9|A0A0Q4N950|A0A0T9JEB5|A0A0T9QHT6|A0A1X0W4U6|A0A1X0WEM6|A0A2A3KNG5|A0A2L1UQ38|A0A2N0N0J1|A0A2N0W268	Rahnella aquatilis (strain ATCC 33071 / DSM 4594 / JCM 1683 / NBRC 105701 / NCIMB 13365 / CIP 78.65)
zzz1041	78	15	B2Q066|B6XIG3|D1NY60|D4C313|W3YID5|X6Q9S4|A0A0H2QC23|A0A0N0Z9P7|A0A140NSQ3|A0A1B7K207|A0A1B8SRD2|A0A1L3IC63|A0A291EEZ5	Providencia stuartii ATCC 25827
E5YFX6	78	14	E5YFX6|Q66A25|G9Y7Y9|A0A097R1Z8|Q8ZDZ6|A0A0E1NMX9|A0A0H3B496|A0A0K0HVN1|A0A0U1EM66|A0A0U1QYK2|A0A1B7KC81|A0A2A2MEZ8|A0A2A7VEY2	Enterobacteriaceae bacterium 9_2_54FAA
C7BHQ9	78	13	C7BHQ9|A0A0A0CV80|T0P4I2|U7QXD7|Q7N3U8|W3V5X0|A0A0F7LT53|A0A0M9D0S9||A0A1C0U3V0|A0A1G5Q677|A0A081RTU5	Photorhabdus asymbiotica subsp. asymbiotica (strain ATCC 43949 / 3105-77) (Xenorhabdus luminescens (strain 2))
A0A0B7JG20	87	12	A0A0B7JG20|A0A0D8P4E9|A0A1T4RIF6|A0A1T5HWX3|A0A1Y6L051|A0A1Y6MDH2|A0A1Y6MDI7|A0A2N4UVP4	Photobacterium phosphoreum ANT-2200
A0A090QK38	87	11	A0A090QK38|A0A0B9GYX9|A0A0C5WIK7|A0A0F5VB75|A0A0J1JPN1|A0A0J1K0R4|A0A1Q9H1A1	Photobacterium aphoticum
A0A085PVQ9	82	11	A0A085PVQ9|A0A085TPR6|D0II56|D2YAE2|A0A0E4CI92|A0A0H3Q6G0|A0A0K9UWJ3|A0A1D8SH82|A0A067BIY1|A0A1X1LGD4|A0A220TD38	Vibrio cholerae
B4EWN9	79	10	B4EWN9|A0A094TJU8|A0A0G4PYX8|A0A198F9E9|A0A1D3DDG1|A0A1F2KI77|A0A1Z1SVX2|A0A205JTH1|A0A292CAN2|A0A2J9LBM7	Proteus mirabilis (strain HI4320)
Q1ZVT3	86	9	Q1ZVT3|Q2C4Q9|V5F817|A0A0D8LN23|A0A0D8MQ19|A0A0M9F7Y0|A0A2G4WRN9	Photobacterium angustum (strain S14 / CCUG 15956) (Vibrio sp. (strain S14 / CCUG 15956))
A6CVF6	82	9	A6CVF6|A0A090RSV1|A0A090SHI9|A0A090SVF4|A0A1H5VEA4|A0A1J4R555|A0A240EF83|A0A241TDR8|A0A084T9L8	Vibrio shilonii AK1
D3V1T4	78	9	D3V1T4|A0A0B6XDK5|A0A077N3P2|A0A077N4V2|A0A077NWW3|A0A077P2V7|A0A077PE15|A0A077PX80|A0A077QPS8	Xenorhabdus bovienii (strain SS-2004)
C6C486	78	9	C6C486|C6CFM8|D2BXR8|E0SGT5|A0A0A8FEA1|A0A2D1JUM3|A0A2K8QPD6|A0A2K8VV11|A0A2K9QG76	Dickeya paradisiaca (strain Ech703) (Dickeya dadantii (strain Ech703))
C5BGU3	78	8	C5BGU3|D0Z8C0|D4F519|A0A0H3DTM5|A0A034STA9|A0A1D8MYG1|A0A2A7U3E0|A0A076LY14	Edwardsiella ictaluri (strain 93-146)
Q07YU0	88	7	Q07YU0|Q12KC3|A0A0Q0G945|A0A106C353|A0A2N1BT81|A0A2N1EH98|A0A2N7DPC4	Shewanella frigidimarina (strain NCIMB 400)
C2HYU7	119	6	C2HYU7|C3LU85|D7HAZ6|Q9KNA6|A0A0H3AEE5|A0A0X1L1S4	Vibrio albensis VL426
A0A2N7CEX0	89	6	A0A2N7CEX0|A0A2N7GJY6|A0A2N7HSG9|A0A2N7J4K5|A0A2N7MIW6|A0A2N7NTS3	Vibrio splendidus
B1EGS5	85	6	B1EGS5|W0AWR0|A0A0K4QLU6|A0A1X3JS61	Escherichia albertii (strain TW07627)
H2FWL8	80	6	H2FWL8|A0A231N1U4|A0A233RHG7|A0A235CF85|A0A2P7QEN4|A0A2P7RD43	Oceanimonas sp. (strain GK1)
M1SWN3	78	6	M1SWN3|M7CIZ2|A0A0A5SKE3|P02940|A0A1B8HHX3|A0A1B8HQB9	Morganella morganii subsp. morganii KT
zzz1057	77	6	B5F656|G4C2E8|G5MNC0|V7IPK2	Salmonella agona (strain SL483)
A0A191W9R5	89	5	A0A191W9R5|A0A223N3Y5|A0A233HQ83	Vibrio anguillarum (Listonella anguillarum)
A0A0W8JBW2	89	5	A0A0W8JBW2|A0A1M4T5W4|A0A1N6M934|A0A1R4LQZ5|A0A1Z2SM51	Vibrio sp. MEBiC08052
D0Z2W3	84	5	D0Z2W3|A0A1Q9GUT7|A0A1X9U4X5	Photobacterium damselae subsp. damselae CIP 102761
F9RE98	82	5	F9RE98|F9RNB4|F9RX44|A0A0C2K2R6|A0A1B1NWE6	Vibrio sp. (strain N418)
B1EGS4	82	5	B1EGS4|W0AWX1|A0A0K4QKH9|A0A1X3JRN3	Escherichia albertii (strain TW07627)
A0A0F5AMD0	81	5	A0A0F5AMD0|A0A1N6IKU7|A0A1V3GJL5|A0A1V3GQT7|A0A1V3GYV2	Salinivibrio sp. KP-1
zzz1007	76	5	G5MNC7	Salmonella enterica subsp. enterica serovar Give str. S5-487
G4C6V4	100	4	G4C6V4|A0A0F7J5Y3|A0A0T9VG02|A0A100PPK0	Salmonella enterica subsp. enterica serovar Infantis str. SARB27
A0A087IRR1	92	4	A0A087IRR1|Q7MFG1|A0A1L9KY80	Vibrio vulnificus
F0LZB4	89	4	F0LZB4|S7I445|A0A0Q2V4S7|A0A0X8LJP1	Vibrio furnissii (strain DSM 14383 / NCTC 11218)
A0A0B9H4W1	87	4	A0A0B9H4W1|A0A0C5WKB4	Photobacterium gaetbulicola
Q1YYZ8	87	4	Q1YYZ8|Q6LJB4	Photobacterium profundum 3TCK
zzz1008	82	4	G5MNC6	Salmonella enterica subsp. enterica serovar Give str. S5-487
R1J0X1	81	4	R1J0X1|A0A0F5ZTN0|A0A128F2V5|A0A128F5D3	Grimontia indica
D0I5E6	81	4	D0I5E6|A0A135ICJ2|A0A1E5CC29|A0A1T4VGP1	Grimontia hollisae CIP 101886
A0A1N6MYG9	79	4	A0A1N6MYG9|A0A2D0K3R3|A0A2D0KUE3|A0A2D0LB54	Xenorhabdus innexi
N9TW73	79	4	N9TW73|A0A0S2SE52|A0A0W7U6U5|A0A1N7AS23	Aeromonas diversa CDC 2478-85
E5YFX5	78	4	E5YFX5|G9Y7Z0|A0A0C5VXG1|A0A2A2MEW9	Enterobacteriaceae bacterium 9_2_54FAA
E9XGQ8	76	4	E9XGQ8|E9YUC3|I2RGD5|A0A2A6QB84	Escherichia coli TW10509
zzz1064	70	4	A0A0G3CT06|A0A1I1NDA5	Pragia fontium
Q74GR3	100	3	Q74GR3|A0A0C1TWT7|A0A0D5N7N3	Geobacter sulfurreducens (strain ATCC 51573 / DSM 12127 / PCA)
A0A099LXQ1	99	3	A0A099LXQ1|A0A0F2IUM8|A0A151KYW2	Vibrio navarrensis
U4EAY7	96	3	U4EAY7|U4KEB4|A0A2N0XV17	Vibrio nigripulchritudo FTn2
B1KHF0	88	3	B1KHF0|D4ZGR1|A0A1S6HQ91	Shewanella woodyi (strain ATCC 51908 / MS32)
A8H160	88	3	A8H160|B8CJF8|A0A2I0DWL8	Shewanella pealeana (strain ATCC 700345 / ANG-SQ1)
A0A0J8XY86	87	3	A0A0J8XY86|A0A178K7J4|A0A264TCS4	Photobacterium swingsii
B7LPY2	86	3	B7LPY2|F0JQE8	Escherichia fergusonii (strain ATCC 35469 / DSM 13698 / CDC 0568-73)
S0TZC0	85	3	S0TZC0|S0WDD0	Escherichia sp. KTE114
A0A099KXT4	85	3	A0A099KXT4|Q47WH7|A0A2N1HC94	Colwellia psychrerythraea (Vibrio psychroerythus)
S0UG29	82	3	S0UG29|S0WV62	Escherichia sp. KTE114
A0A1E5CI50	81	3	A0A1E5CI50|A0A1I5Q4E3|A0A2N7LH47	Enterovibrio calviensis FF-85
Q2NT13	78	3	Q2NT13|W0HJW6|A0A261QPI7	Sodalis glossinidius (strain morsitans)
M7RFH3	114	2	M7RFH3|S4HZQ7	Salmonella enterica subsp. enterica serovar Dublin str. UC16
A0A0A1E782	96	2	A0A0A1E782|A0A2N8ZKW4	Vibrio tapetis
A0A099KHZ0	95	2	A0A099KHZ0|A0A1Y5H739	Thalassotalea sp. ND16A
A0A193KHR2	94	2	A0A193KHR2|A0A2N7HDS0	Vibrio breoganii
A0A0B8P8Y0	94	2	A0A0B8P8Y0|A0A0B8PTW0	Vibrio ishigakensis
U3CEK8	94	2	U3CEK8|V5FJK9	Vibrio ezurae NBRC 102218
C0B489	94	2	C0B489|V6MKG7	Proteus penneri ATCC 35198
A0A2A4VEE4	91	2	A0A2A4VEE4|A0A2G2IB15	Gammaproteobacteria bacterium
A0A2N7H2J0	89	2	A0A2N7H2J0|A0A2N7NZJ0	Vibrio sp. 10N.261.52.E5
A0A2J8GXY6	89	2	A0A2J8GXY6|A0A2J8HJZ3	Vibrio diazotrophicus
A0A1M6BGH4	89	2	A0A1M6BGH4|A0A1M7YPP6	Vibrio aerogenes CECT 7868
A6FHJ6	89	2	A6FHJ6|A0A2G2ISZ1	Moritella sp. PE36
A0A1B9R2V5	88	2	A0A1B9R2V5|A0A1E5BCN0	Vibrio genomosp. F10
A0A0A1E9S6	88	2	A0A0A1E9S6|A0A0L7YSH6	Vibrio aestuarianus
A0A090IDP0	88	2	A0A090IDP0|A0A137S6E7	Moritella viscosa
A0A0S2JIH5	85	2	A0A0S2JIH5|A0A1Z5I520	Colwellia sp. MT41
G4C2F3	83	2	G4C2F3	Salmonella enterica subsp. enterica serovar Infantis str. SARB27
C9QFZ8	82	2	C9QFZ8|A0A0M0IME5	Vibrio orientalis CIP 102891 = ATCC 33934
A0A090P116	82	2	A0A090P116|A0A1Q9HR18	Vibrio ponticus
U3AV12	81	2	U3AV12|A0A2K1CPQ7	Vibrio azureus NBRC 104587
H2IMF9	81	2	H2IMF9|A0A1B1EIJ6	Vibrio sp. (strain EJY3)
A0A1J4QFS7	80	2	A0A1J4QFS7|A0A2P5TPY7	Oceanisphaera psychrotolerans
zzz1032	79	2	V7ITL1	Salmonella enterica subsp. enterica serovar Cubana str. 76814
W1IMQ8	78	2	W1IMQ8|A0A2D0J3X9	Xenorhabdus cabanillasii JM26
L0MW00	78	2	L0MW00|Q494E3	Candidatus Blochmannia chromaiodes str. 640
D2TW17	78	2	D2TW17|A0A2A2GYM5	Arsenophonus nasoniae (son-killer infecting Nasonia vitripennis)
zzz1006	78	2	A0A083ZZN9	Serratia sp. DD3
A0A0C1VJD1	76	2	A0A0C1VJD1|A0A1V0HKT2	Candidatus Riesia pediculischaeffi PTSU
R5EUY4	75	2	R5EUY4|A0A1T4VWZ3	Succinatimonas sp. CAG:777
A0A085H8H4	75	2	A0A085H8H4	Kluyvera ascorbata ATCC 33433
A0A1V3HT63	74	2	A0A1V3HT63|A0A2A4G903	Salinivibrio sp. IB872
R8AVC8	74	2	R8AVC8|A0A1A9AW70	Plesiomonas shigelloides 302-73
A0A0C5W1C8	62	2	A0A0C5W1C8|A0A085GTA0	Enterobacteriaceae bacterium bta3-1
M7RFY7	60	2	M7RFY7|S4HV24	Salmonella enterica subsp. enterica serovar Dublin str. UC16
B5EG68	121	1	B5EG68	Geobacter bemidjiensis (strain Bem / ATCC BAA-1014 / DSM 16622)
Q1LTZ8	114	1	Q1LTZ8	Baumannia cicadellinicola subsp. Homalodisca coagulata
A0A212PF75	113	1	A0A212PF75	Geobacter sp. DSM 9736
B7VQG8	110	1	B7VQG8	Vibrio tasmaniensis (strain LGP32) (Vibrio splendidus (strain Mel32))
A0A1G0M4A6	106	1	A0A1G0M4A6	Geobacteraceae bacterium GWC2_55_20
B9M8H1	106	1	B9M8H1	Geobacter daltonii (strain DSM 22248 / JCM 15807 / FRC-32)
A0A1C3EKM1	101	1	A0A1C3EKM1	Enterovibrio pacificus
A0A1G2W8J8	100	1	A0A1G2W8J8	Desulfuromonadaceae bacterium GWB2_53_15
A0A0K2BKH0	100	1	A0A0K2BKH0	Candidatus Baumannia cicadellinicola
Q39PY3	100	1	Q39PY3	Geobacter metallireducens (strain GS-15 / ATCC 53774 / DSM 7210)
F7YQS6	100	1	F7YQS6	Vibrio anguillarum (strain ATCC 68554 / 775) (Listonella anguillarum)
A1ALI3	100	1	A1ALI3	Pelobacter propionicus (strain DSM 2379 / NBRC 103807 / OttBd1)
A0A0A8WSX7	99	1	A0A0A8WSX7	Geobacter sp. OR-1
Q57PQ8	97	1	Q57PQ8	Salmonella choleraesuis (strain SC-B67)
A5KU37	96	1	A5KU37	Vibrionales bacterium (strain SWAT-3)
A0A2M8H032	95	1	A0A2M8H032	Vibrio sp. HA2012
A0A244CNC1	95	1	A0A244CNC1	Pseudoalteromonas ulvae
A0A2I0F801	94	1	A0A2I0F801	Moritella sp. Urea-trap-13
A0A1A6KWS4	94	1	A0A1A6KWS4	Vibrio sp. UCD-FRSSP16_10
A0A0B5BDI4	92	1	A0A0B5BDI4	Geobacter pickeringii
G4C2F4	92	1	G4C2F4	Salmonella enterica subsp. enterica serovar Infantis str. SARB27
A0A1X1MMW4	91	1	A0A1X1MMW4	Vibrio sp. qd031
A0A1X7MA93	90	1	A0A1X7MA93	methanotrophic bacterial endosymbiont of Bathymodiolus sp.
A0A2N7GEM2	89	1	A0A2N7GEM2	Vibrio sp. 10N.261.55.A7
A0A1Y6IVV0	89	1	A0A1Y6IVV0	Vibrio mangrovi
A0A1T4Q593	89	1	A0A1T4Q593	Vibrio cincinnatiensis DSM 19608
A0A1R4B665	89	1	A0A1R4B665	Vibrio palustris
A0A1E5CNJ0	89	1	A0A1E5CNJ0	Vibrio genomosp. F6 str. FF-238
A0A2N7DE01	88	1	A0A2N7DE01	Vibrio sp. 10N.286.49.B3
A0A2N7CMB2	88	1	A0A2N7CMB2	Shewanella sp. 10N.286.51.B7
A0A066UT84	88	1	A0A066UT84	Vibrio fortis
R9PNI8	88	1	R9PNI8	Agarivorans albus MKT 106
K2IUG9	88	1	K2IUG9	Gallaecimonas xiamenensis 3-C-1
B0TIP5	88	1	B0TIP5	Shewanella halifaxensis (strain HAW-EB4)
A0A1M5NVC6	87	1	A0A1M5NVC6	Ferrimonas marina
A0A0J1H8G5	87	1	A0A0J1H8G5	Photobacterium ganghwense
A0A0J1H0Y9	87	1	A0A0J1H0Y9	Photobacterium aquae
L8JDT7	87	1	L8JDT7	Photobacterium marinum
A0A090QJP1	87	1	A0A090QJP1	Photobacterium aphoticum
A1S3T4	87	1	A1S3T4	Shewanella amazonensis (strain ATCC BAA-1098 / SB2B)
A0A1G8AFV7	86	1	A0A1G8AFV7	Vibrio xiamenensis
E1SS57	86	1	E1SS57	Ferrimonas balearica (strain DSM 9799 / CCM 4581 / PAT)
A0A090R6A4	86	1	A0A090R6A4	Vibrio sp. C7
A0A2N1I4B5	85	1	A0A2N1I4B5	Colwellia sp. 12G3
A0A1Y5EDR6	85	1	A0A1Y5EDR6	Colwellia psychrerythraea (Vibrio psychroerythus)
A0A1G8UCA1	85	1	A0A1G8UCA1	Ferrimonas sediminum
A0A099KF85	85	1	A0A099KF85	Colwellia psychrerythraea (Vibrio psychroerythus)
A0A0Q0NB62	83	1	A0A0Q0NB62	Vibrio metoecus
A0A0L6ZWR8	83	1	A0A0L6ZWR8	Escherichia coli
Q8L1C4	83	1	Q8L1C4	Photobacterium damsela subsp. piscicida (Pasteurella piscicida)
E8LLB1	83	1	E8LLB1	Succinatimonas hippei (strain DSM 22608 / JCM 16073 / KCTC 15190 / YIT 12066)
A0A2N7DD41	82	1	A0A2N7DD41	Vibrio sp. 10N.286.49.C2
U3BEX2	82	1	U3BEX2	Vibrio proteolyticus NBRC 13287
C9P848	82	1	C9P848	Vibrio metschnikovii CIP 69.14
C4L7B0	82	1	C4L7B0	Tolumonas auensis (strain DSM 9187 / TA4)
A0A2N1DRC4	81	1	A0A2N1DRC4	Psychromonas sp. MB-3u-54
A0A1V3H981	81	1	A0A1V3H981	Salinivibrio sp. MA351
A0A0H2YJB4	81	1	A0A0H2YJB4	Yersinia pestis bv. Antiqua (strain Nepal516)
A1SXX7	81	1	A1SXX7	Psychromonas ingrahamii (strain 37)
K8WIU4	80	1	K8WIU4	Providencia sneebia DSM 19967
A4CAR0	80	1	A4CAR0	Pseudoalteromonas tunicata D2
A0A1Y0D1W1	79	1	A0A1Y0D1W1	Oceanisphaera profunda
A0A1Y0CUN6	79	1	A0A1Y0CUN6	Oceanisphaera avium
A0A1S1HL96	79	1	A0A1S1HL96	Providencia stuartii
A0A133LC04	79	1	A0A133LC04	Citrobacter freundii
E2X7C4	79	1	E2X7C4	Shigella dysenteriae 1617
A0A2I5T7D2	78	1	A0A2I5T7D2	Serratia sp. (strain ATCC 39006)
A0A2G8BUL7	78	1	A0A2G8BUL7	Tatumella sp. OPLPL6
A0A1Y2SDF5	78	1	A0A1Y2SDF5	Xenorhabdus vietnamensis
A0A068RAP6	78	1	A0A068RAP6	Serratia symbiotica SCt-VLC
A0A1B7JH63	78	1	A0A1B7JH63	Proteus hauseri ATCC 700826
A0A151ULG4	78	1	A0A151ULG4	Sodalis-like endosymbiont of Proechinophthirus fluctus
A0A143WSP4	78	1	A0A143WSP4	Candidatus Doolittlea endobia
A0A0X9VR02	78	1	A0A0X9VR02	Candidatus Arsenophonus lipoptenae
P09461	78	1	P09461	Proteus mirabilis
A0A0E3Y6I7	78	1	A0A0E3Y6I7	Blochmannia endosymbiont of Polyrhachis (Hedomyrma) turneri
R4HZU6	78	1	R4HZU6	Serratia symbiotica str. 'Cinara cedri'
Q7VR58	78	1	Q7VR58	Blochmannia floridanus
K8WYB4	78	1	K8WYB4	Providencia burhodogranariea DSM 19968
H6Q4W1	78	1	H6Q4W1	Wigglesworthia glossinidia endosymbiont of Glossina morsitans morsitans (Yale colony)
G2H248	78	1	G2H248	Candidatus Regiella insecticola 5.15
E8Q667	78	1	E8Q667	Blochmannia vafer (strain BVAF)
Q8D2J9	77	1	Q8D2J9	Wigglesworthia glossinidia brevipalpis
D4G7U1	77	1	D4G7U1	Riesia pediculicola (strain USDA)
P02938	77	1	P02938	Serratia marcescens
A0A1V0HPH6	76	1	A0A1V0HPH6	Candidatus Riesia sp. GBBU
D7XFN1	73	1	D7XFN1	Escherichia coli MS 198-1
E3BJG3	71	1	E3BJG3	Vibrio caribbeanicus ATCC BAA-2122
A0A227J9P2	70	1	A0A227J9P2	Vibrio parahaemolyticus
A0A2C6DPH4	69	1	A0A2C6DPH4	Budvicia aquatica
U3U387	69	1	U3U387	Candidatus Pantoea carbekii
A0A1E5FEB6	67	1	A0A1E5FEB6	Vibrio splendidus 12E03
A0A085GAH7	62	1	A0A085GAH7	Ewingella americana ATCC 33852
A0A1E8DXA0	60	1	A0A1E8DXA0	Salmonella enterica I
G5LPG3	58	1	G5LPG3	Salmonella enterica subsp. enterica serovar Alachua str. R6-377
G5L9T8	58	1	G5L9T8	Salmonella enterica subsp. enterica serovar Adelaide str. A4-669
A0A2J4Y9F5	48	1	A0A2J4Y9F5	Klebsiella michiganensis
I6H3K6	38	1	I6H3K6	Shigella flexneri 1235-66

### Sheet: Top Bottom 5%
NOTE	shared name	Sequence Length	Number of IDs in Rep Node	Query IDs		Organism
	Q5PH62	79	58	Q5PH62||Q5PH63|B5F7C1|E8XH69|Q57PQ9|V1W388|Q8Z6K1|Q8ZPP9|A0A0F6B0X0|A0A0H3BRP0|A0A0H3NKT8|A0A0M2J0T4|A0A0N1QSQ8|A0A0R9NM60|A0A0T7RNB6|A0A0W4Q911|A0A1S1AEG7|A0A1U7FP36|A0A1X2RWE5|A0A1Z3QCV4|A0A232RSY7|A0A265B4B2|A0A271CLX1|A0A2J0RLQ1|A0A2R4DAE0|A0A2R4IDG8		Salmonella paratyphi A (strain ATCC 9150 / SARB42)
	A3ULK1	88	41	A3ULK1|A0A0L1L4Q9|A0A0P6ZDD5|A0A0T7D2N2|A0A0T7DJ57|A0A0T7DMU2|A0A0T7EPL4|A0A109D6H3|A0A165SIM1|A0A1A6L4A9|A0A1B1BYY0|A0A1B9Q1U1|A0A1C3IL55|A0A1C3JE91|A0A1D2XQY8|A0A1D2YFH1|A0A1E5AX32|A0A1E5DUT1|A0A1E5EKU4|A0A1E5FSJ0|A0A1R3EFS0|A0A1R3FIN5|A0A1V9JPC8|A0A1W6VJS3|A0A2G1AWR1|A0A2J6V8H3|A0A2J6VFA1|A0A2N7BM47|A0A2N7C7B1|A0A2N7F5I0|A0A2N7H5W7|A0A2N7IJY7|A0A2N7J5N2|A0A2N7JDL0|A0A2N7JVV8|A0A2N7KTM3|A0A2N7L…		Vibrio splendidus (strain 12B01)
	zzz1037	80	40	|A4SKH8|A5YRF4|A0A091AE99|K1IPN1|K1JM58|R1HBK5|T0QW29|W0A293|A0A0E2LLJ8|A0A023RM70|A0A0T6UY96|A0A175VJE8|A0A1C7PIW7|A0A1E4VLG0|A0A1E4X5V6|A0A1Q4ME41|A0A1Q8D7H7|A0A1S2CNY0|A0A1U6Y2D2|A0A249D403|A0A261DYT1|A0A290VK24|A0A291TFF4|A0A291U644|A0A2H9U2J6|A0A2I8DAX1|A0A2I8R587|A0A2L0TNJ3|A0A2M8H8F0|A0A2P1PF61|A0A2R4TTG9|A0A2R7MXI7|A0A2R7PN12|A0A2R7Q5M7|A0A081LHZ1|A0A081UTT1		Aeromonas salmonicida (strain A449)
	zzz1022	88	31	|A0KZT2|A3D1R0|A3QBN0|A4Y4F9|A8FS71|A9EIX1|A9L5I9|B8EBU9|E6XNN8|A0A094J7V9|F7RR78|G0AX29|Q0HSE1|Q8EHD1|V1E6P7|A0A0C3MS11|A0A161WSI2|A0A1E5IRW4|A0A1N6U1Q4|A0A1S2TKI3|A0A1Z4AB78|A0A220PYV0|A0A220UJF9|A0A252EW90|A0A073KS16|A0A2K8ZM07|A0A2M7HNW3|A0A2M7M041|A0A2R3ERW2		Shewanella sp. (strain ANA-3)
	zzz1011	84	23	|A6BA68|A7K1E8|D0WUP6|Q87G48|S5IQZ8|A0A0C3E6X1|A0A0D1EQD3|A0A0D1FG92|A0A0D1GH50|A0A0F6LJT8|A0A0H0Y4X7|A0A0M9C744|A0A0T7E418|A0A034TGV3|A0A034TNL7|A0A061PMC5|A0A072L5U8|A0A2A9G4U8|A0A2C6MS40|A0A2I3CIK2|A0A2K7T029		Vibrio parahaemolyticus serotype O3:K6 (strain AQ3810)
	zzz1058	80	22	|A5YRQ5|B5RAT1|A0A0G2NP81|A0A0M0QWX2|A0A0T7RNG0|A0A1S1AF77|A0A1U7FNY7|A0A249V563|A0A265B6L8|A0A2R4DIJ5|A0A2R4IDG0|A0A2R4IDG1		Salmonella enteritidis
	D3VD61	78	19	D3VD61|N1NNX4|A0A0A8P270|W1IQW7|A0A0J5FQ00|A0A0M0T5N7|A0A0R4CXJ7|A0A1I3NGH6|A0A1I4YYS7|A0A068QRD4|A0A068R1W9|A0A1Q5TZY5|A0A1Q5U523|A0A1Y2SRD2|A0A2D0IP45|A0A2D0JM80|A0A2D0KAJ3|A0A2D0LAL0|A0A2G0Q1U3		Xenorhabdus nematophila (strain ATCC 19061 / DSM 3370 / LMG 1036 / NCIB 9965 / AN6)
	A0A086WU78	82	16	A0A086WU78|B8K556|E8LXL0|E8M375|F9T4Z4|A0A097B062|A0A0A5ICC2|A0A0A5JQ81|A0A0A6QST5|A0A0F4NNX8|A0A0F4P305|A0A0H2MS85|A0A0M0HMI2|A0A0M0I0T3|A0A177Y2D4|A0A178J513		Vibrio sp. B183
	A7N6D3	82	15	A7N6D3|A8SZJ2|D0XEL2|K5TUL3|K5U844|K5UP99|L8X994|A0A0A3ETI0|A0A0C1YYR5|A0A0C1Z4J8|A0A0D0J630|A0A061Q660|A0A2A2NBY2|A0A2N7N6K5		Vibrio campbellii (strain ATCC BAA-1116 / BB120)
	H2IT70	78	15	H2IT70|H8NWV6|I0QW36|A0A0E8XK02|A0A0H3FC05|A0A0Q4MNC9|A0A0Q4N950|A0A0T9JEB5|A0A0T9QHT6|A0A1X0W4U6|A0A1X0WEM6|A0A2A3KNG5|A0A2L1UQ38|A0A2N0N0J1|A0A2N0W268		Rahnella aquatilis (strain ATCC 33071 / DSM 4594 / JCM 1683 / NBRC 105701 / NCIMB 13365 / CIP 78.65)
	zzz1041	78	15	|B2Q066|B6XIG3|D1NY60|D4C313|W3YID5|X6Q9S4|A0A0H2QC23|A0A0N0Z9P7|A0A140NSQ3|A0A1B7K207|A0A1B8SRD2|A0A1L3IC63|A0A291EEZ5		Providencia stuartii ATCC 25827
	E5YFX6	78	14	E5YFX6|Q66A25|G9Y7Y9|A0A097R1Z8|Q8ZDZ6|A0A0E1NMX9|A0A0H3B496|A0A0K0HVN1|A0A0U1EM66|A0A0U1QYK2|A0A1B7KC81|A0A2A2MEZ8|A0A2A7VEY2		Enterobacteriaceae bacterium 9_2_54FAA
Confirmed 121 amino acids, extra residues after NDVN of K12 sequence	B5EG68	121	1	B5EG68		Geobacter bemidjiensis (strain Bem / ATCC BAA-1014 / DSM 16622)
Shorter AA TolC Vibrio albensis, misannotation 82 amino acids VCA_000423	C2HYU7	119	6	C2HYU7|C3LU85|D7HAZ6|Q9KNA6|A0A0H3AEE5|A0A0X1L1S4		Vibrio albensis VL426
Misannotation, D5F97-21270 80 amino acids	M7RFH3	114	2	M7RFH3|S4HZQ7		Salmonella enterica subsp. enterica serovar Dublin str. UC16
Confirmed 114 amino acids	Q1LTZ8	114	1	Q1LTZ8		Baumannia cicadellinicola subsp. Homalodisca coagulata
Extra residues in signal sequence N-terminal?	A0A212PF75	113	1	A0A212PF75		Geobacter sp. DSM 9736
Extra residues in signal sequence N-terminal?,	B7VQG8	110	1	B7VQG8		Vibrio tasmaniensis (strain LGP32) (Vibrio splendidus (strain Mel32))
Extra C-terminal, after KYRK of K12	A0A1G0M4A6	106	1	A0A1G0M4A6		Geobacteraceae bacterium GWC2_55_20
Extra C-terminal, after KYRK of K12	B9M8H1	106	1	B9M8H1		Geobacter daltonii (strain DSM 22248 / JCM 15807 / FRC-32)
	zzz1051	101	3
Extra residues after lipobox motif	A0A1C3EKM1	101	1	A0A1C3EKM1		Enterovibrio pacificus
Misannotation, SEENIN0B_01837, EHB41969.1 78 amino acids	G4C6V4	100	4	G4C6V4|A0A0F7J5Y3|A0A0T9VG02|A0A100PPK0		Salmonella enterica subsp. enterica serovar Infantis str. SARB27

### Sheet: Text analysis
Unfiltered word count:
Order	Unfiltered word count	Occurrences	Percentage
1	vibrio	54	6.047
2	strain	49	5.4871
3	/	37	4.1433
4	sp	35	3.9194
5	enterica	21	2.3516
6	atcc	21	2.3516
7	dsm	16	1.7917
8	subsp	15	1.6797
9	salmonella	15	1.6797
10	str	13	1.4558
11	photobacterium	12	1.3438
12	serovar	10	1.1198
13	escherichia	8	0.8959
14	candidatus	8	0.8959
15	bacterium	7	0.7839
16	shewanella	7	0.7839
17	geobacter	7	0.7839
18	xenorhabdus	6	0.6719
19	1	5	0.5599
20	colwellia	5	0.5599
21	10n	5	0.5599
22	serratia	5	0.5599
23	nbrc	5	0.5599
24	cip	5	0.5599
25	of	4	0.4479
26	anguillarum	4	0.4479
27	splendidus	4	0.4479
28	blochmannia	4	0.4479
29	endosymbiont	4	0.4479
30	proteus	4	0.4479
31	providencia	4	0.4479
32	baa	4	0.4479
33	3	3	0.3359
34	riesia	3	0.3359
35	enterobacteriaceae	3	0.3359
36	ferrimonas	3	0.3359
37	salinivibrio	3	0.3359
38	psychrerythraea	3	0.3359
39	coli	3	0.3359
40	sarb27	3	0.3359
41	286	3	0.3359
42	morsitans	3	0.3359
43	moritella	3	0.3359
44	oceanisphaera	3	0.3359
45	jcm	3	0.3359
46	psychroerythus	3	0.3359
47	infantis	3	0.3359
48	tw07627	2	0.224
49	15	2	0.224
50	49	2	0.224
51	73	2	0.224
52	85	2	0.224
53	cicadellinicola	2	0.224
54	ff	2	0.224
55	s5	2	0.224
56	damselae	2	0.224
57	dublin	2	0.224
58	asymbiotica	2	0.224
59	kte114	2	0.224
60	symbiotica	2	0.224
61	baumannia	2	0.224
62	give	2	0.224
63	aphoticum	2	0.224
64	ccug	2	0.224
65	genomosp	2	0.224
66	mirabilis	2	0.224
67	morganii	2	0.224
68	listonella	2	0.224
69	albertii	2	0.224
70	wigglesworthia	2	0.224
71	uc16	2	0.224
72	ncimb	2	0.224
73	261	2	0.224
74	487	2	0.224
75	xiamenensis	2	0.224
76	sodalis	2	0.224
77	parahaemolyticus	2	0.224
78	shigella	2	0.224
79	stuartii	2	0.224
80	ech703	2	0.224
81	dickeya	2	0.224
82	psychromonas	2	0.224
83	aeromonas	2	0.224
84	15956	2	0.224
85	succinatimonas	2	0.224
86	grimontia	2	0.224
87	piscicida	2	0.224
88	cdc	2	0.224
89	arsenophonus	2	0.224
90	s14	2	0.224
91	enterovibrio	2	0.224
92	pseudoalteromonas	2	0.224
93	9_2_54faa	2	0.224
94	glossinidia	2	0.224
95	2	1	0.112
96	5	1	0.112
97	=	1	0.112
98	a	1	0.112
99	c	1	0.112
100	i	1	0.112
101	sediminum	1	0.112
102	insecticola	1	0.112
103	13	1	0.112
104	14	1	0.112
105	32	1	0.112
106	37	1	0.112
107	51	1	0.112
108	52	1	0.112
109	54	1	0.112
110	55	1	0.112
111	3u	1	0.112
112	65	1	0.112
113	66	1	0.112
114	69	1	0.112
115	77	1	0.112
116	78	1	0.112
117	93	1	0.112
118	ishigakensis	1	0.112
119	frssp16_10	1	0.112
120	ingrahamii	1	0.112
121	a4	1	0.112
122	a7	1	0.112
123	b3	1	0.112
124	b7	1	0.112
125	c2	1	0.112
126	c7	1	0.112
127	d2	1	0.112
128	bv	1	0.112
129	e5	1	0.112
130	f6	1	0.112
131	aquae	1	0.112
132	gs	1	0.112
133	k6	1	0.112
134	kp	1	0.112
135	kt	1	0.112
136	mb	1	0.112
137	o3	1	0.112
138	ms	1	0.112
139	or	1	0.112
140	r6	1	0.112
141	sc	1	0.112
142	ss	1	0.112
143	rahnella	1	0.112
144	22248	1	0.112
145	swat	1	0.112
146	paratyphi	1	0.112
147	diversa	1	0.112
148	104587	1	0.112
149	vibrionales	1	0.112
150	turneri	1	0.112
151	ftn2	1	0.112
152	22608	1	0.112
153	fontium	1	0.112
154	avium	1	0.112
155	ezurae	1	0.112
156	kctc	1	0.112
157	navarrensis	1	0.112
158	azureus	1	0.112
159	oceanimonas	1	0.112
160	ganghwense	1	0.112
161	americana	1	0.112
162	carbekii	1	0.112
163	endobia	1	0.112
164	nematophila	1	0.112
165	ewingella	1	0.112
166	hedomyrma	1	0.112
167	indica	1	0.112
168	nd16a	1	0.112
169	agarivorans	1	0.112
170	bta3	1	0.112
171	bb120	1	0.112
172	gbbu	1	0.112
173	bvaf	1	0.112
174	'cinara	1	0.112
175	freundii	1	0.112
176	frigidimarina	1	0.112
177	nasonia	1	0.112
178	aerogenes	1	0.112
179	bacterial	1	0.112
180	lgp32	1	0.112
181	regiella	1	0.112
182	sulfurreducens	1	0.112
183	bathymodiolus	1	0.112
184	doolittlea	1	0.112
185	pe36	1	0.112
186	bovienii	1	0.112
187	coagulata	1	0.112
188	antiqua	1	0.112
189	ponticus	1	0.112
190	4581	1	0.112
191	4594	1	0.112
192	campbellii	1	0.112
193	76814	1	0.112
194	fergusonii	1	0.112
195	trap	1	0.112
196	13287	1	0.112
197	13365	1	0.112
198	sl483	1	0.112
199	cincinnatiensis	1	0.112
200	yale	1	0.112
201	homalodisca	1	0.112
202	nepal516	1	0.112
203	daltonii	1	0.112
204	vafer	1	0.112
205	13698	1	0.112
206	tasmaniensis	1	0.112
207	pacificus	1	0.112
208	cect	1	0.112
209	qd031	1	0.112
210	flexneri	1	0.112
211	metallireducens	1	0.112
212	dysenteriae	1	0.112
213	gwc2_55_20	1	0.112
214	33071	1	0.112
215	105701	1	0.112
216	hauseri	1	0.112
217	alachua	1	0.112
218	tunicata	1	0.112
219	ascorbata	1	0.112
220	mangrovi	1	0.112
221	568	1	0.112
222	pasteurella	1	0.112
223	metoecus	1	0.112
224	33433	1	0.112
225	halifaxensis	1	0.112
226	9150	1	0.112
227	9187	1	0.112
228	101886	1	0.112
229	angustum	1	0.112
230	albensis	1	0.112
231	nasoniae	1	0.112
232	ptsu	1	0.112
233	like	1	0.112
234	vl426	1	0.112
235	12b01	1	0.112
236	33852	1	0.112
237	sarb42	1	0.112
238	12000	1	0.112
239	tolumonas	1	0.112
240	33934	1	0.112
241	floridanus	1	0.112
242	106	1	0.112
243	9736	1	0.112
244	146	1	0.112
245	9799	1	0.112
246	198	1	0.112
247	citrobacter	1	0.112
248	238	1	0.112
249	302	1	0.112
250	9965	1	0.112
251	377	1	0.112
252	400	1	0.112
253	n418	1	0.112
254	choleraesuis	1	0.112
255	organism	1	0.112
256	640	1	0.112
257	669	1	0.112
258	penneri	1	0.112
259	polyrhachis	1	0.112
260	43949	1	0.112
261	775	1	0.112
262	777	1	0.112
263	geobacteraceae	1	0.112
264	ma351	1	0.112
265	phosphoreum	1	0.112
266	a449	1	0.112
267	53774	1	0.112
268	urea	1	0.112
269	plesiomonas	1	0.112
270	cabanillasii	1	0.112
271	gaetbulicola	1	0.112
272	14383	1	0.112
273	usda	1	0.112
274	pickeringii	1	0.112
275	3tck	1	0.112
276	edwardsiella	1	0.112
277	1014	1	0.112
278	1036	1	0.112
279	1098	1	0.112
280	1116	1	0.112
281	furnissii	1	0.112
282	1235	1	0.112
283	gallaecimonas	1	0.112
284	ib872	1	0.112
285	dadantii	1	0.112
286	102218	1	0.112
287	12g3	1	0.112
288	ottbd1	1	0.112
289	woodyi	1	0.112
290	proechinophthirus	1	0.112
291	vulnificus	1	0.112
292	colony	1	0.112
293	caribbeanicus	1	0.112
294	profundum	1	0.112
295	1617	1	0.112
296	1683	1	0.112
297	marinum	1	0.112
298	19061	1	0.112
299	pragia	1	0.112
300	102891	1	0.112
301	diazotrophicus	1	0.112
302	cubana	1	0.112
303	desulfuromonadaceae	1	0.112
304	gammaproteobacteria	1	0.112
305	pediculischaeffi	1	0.112
306	marina	1	0.112
307	68554	1	0.112
308	marcescens	1	0.112
309	102761	1	0.112
310	19608	1	0.112
311	paradisiaca	1	0.112
312	oplpl6	1	0.112
313	michiganensis	1	0.112
314	ms32	1	0.112
315	tapetis	1	0.112
316	gwb2_53_15	1	0.112
317	mt41	1	0.112
318	19968	1	0.112
319	19967	1	0.112
320	b183	1	0.112
321	nigripulchritudo	1	0.112
322	39006	1	0.112
323	hollisae	1	0.112
324	pantoea	1	0.112
325	klebsiella	1	0.112
326	budvicia	1	0.112
327	killer	1	0.112
328	15190	1	0.112
329	breoganii	1	0.112
330	morganella	1	0.112
331	damsela	1	0.112
332	balearica	1	0.112
333	photorhabdus	1	0.112
334	mebic08052	1	0.112
335	enteritidis	1	0.112
336	luminescens	1	0.112
337	15807	1	0.112
338	agona	1	0.112
339	tw10509	1	0.112
340	proteolyticus	1	0.112
341	infecting	1	0.112
342	2004	1	0.112
343	b67	1	0.112
344	2122	1	0.112
345	ak1	1	0.112
346	an6	1	0.112
347	ana	1	0.112
348	ang	1	0.112
349	ant	1	0.112
350	albus	1	0.112
351	viscosa	1	0.112
352	2200	1	0.112
353	bem	1	0.112
354	calviensis	1	0.112
355	cag	1	0.112
356	ccm	1	0.112
357	kluyvera	1	0.112
358	2379	1	0.112
359	mel32	1	0.112
360	ncib	1	0.112
361	nctc	1	0.112
362	dd3	1	0.112
363	2478	1	0.112
364	f10	1	0.112
365	11218	1	0.112
366	25827	1	0.112
367	ejy3	1	0.112
368	eb4	1	0.112
369	glossina	1	0.112
370	35198	1	0.112
371	hippei	1	0.112
372	cholerae	1	0.112
373	adelaide	1	0.112
374	frc	1	0.112
375	gk1	1	0.112
376	haw	1	0.112
377	35469	1	0.112
378	metschnikovii	1	0.112
379	glossinidius	1	0.112
380	orientalis	1	0.112
381	lipoptenae	1	0.112
382	cedri'	1	0.112
383	pealeana	1	0.112
384	ulvae	1	0.112
385	lmg	1	0.112
386	mkt	1	0.112
387	fortis	1	0.112
388	vitripennis	1	0.112
389	shigelloides	1	0.112
390	brevipalpis	1	0.112
391	fluctus	1	0.112
392	auensis	1	0.112
393	pat	1	0.112
394	pca	1	0.112
395	pelobacter	1	0.112
396	103807	1	0.112
397	thalassotalea	1	0.112
398	methanotrophic	1	0.112
399	hi4320	1	0.112
400	sct	1	0.112
401	sb2b	1	0.112
402	sq1	1	0.112
403	son	1	0.112
404	ta4	1	0.112
405	yersinia	1	0.112
406	7210	1	0.112
407	aestuarianus	1	0.112
408	ucd	1	0.112
409	16073	1	0.112
410	innexi	1	0.112
411	bemidjiensis	1	0.112
412	vlc	1	0.112
413	pediculicola	1	0.112
414	palustris	1	0.112
415	jm26	1	0.112
416	swingsii	1	0.112
417	aq3810	1	0.112
418	yit	1	0.112
419	pestis	1	0.112
420	7868	1	0.112
421	sneebia	1	0.112
422	16622	1	0.112
423	aquatica	1	0.112
424	profunda	1	0.112
425	tatumella	1	0.112
426	ictaluri	1	0.112
427	vietnamensis	1	0.112
428	700345	1	0.112
429	aquatilis	1	0.112
430	ha2012	1	0.112
431	3105	1	0.112
432	serotype	1	0.112
433	amazonensis	1	0.112
434	chromaiodes	1	0.112
435	salmonicida	1	0.112
436	51573	1	0.112
437	3370	1	0.112
438	propionicus	1	0.112
439	12066	1	0.112
440	12127	1	0.112
441	burhodogranariea	1	0.112
442	psychrotolerans	1	0.112
443	700826	1	0.112
444	shilonii	1	0.112
445	51908	1	0.112

### Sheet: Sheet2
Query IDs
Q5PH62		Q5PH63	B5F7C1	E8XH69	Q57PQ9	V1W388	Q8Z6K1	Q8ZPP9	A0A0F6B0X0	A0A0H3BRP0	A0A0H3NKT8	A0A0M2J0T4	A0A0N1QSQ8	A0A0R9NM60	A0A0T7RNB6	A0A0W4Q911	A0A1S1AEG7	A0A1U7FP36	A0A1X2RWE5	A0A1Z3QCV4	A0A232RSY7	A0A265B4B2	A0A271CLX1	A0A2J0RLQ1	A0A2R4DAE0	A0A2R4IDG8
A3ULK1	A0A0L1L4Q9	A0A0P6ZDD5	A0A0T7D2N2	A0A0T7DJ57	A0A0T7DMU2	A0A0T7EPL4	A0A109D6H3	A0A165SIM1	A0A1A6L4A9	A0A1B1BYY0	A0A1B9Q1U1	A0A1C3IL55	A0A1C3JE91	A0A1D2XQY8	A0A1D2YFH1	A0A1E5AX32	A0A1E5DUT1	A0A1E5EKU4	A0A1E5FSJ0	A0A1R3EFS0	A0A1R3FIN5	A0A1V9JPC8	A0A1W6VJS3	A0A2G1AWR1	A0A2J6V8H3	A0A2J6VFA1	A0A2N7BM47	A0A2N7C7B1	A0A2N7F5I0	A0A2N7H5W7	A0A2N7IJY7	A0A2N7J5N2	A0A2N7JDL0	A0A2N7JVV8	A0A2N7KTM3	A0A2N7LK39	A0A2N7NFJ4
A4SKH8		A5YRF4	A0A091AE99	K1IPN1	K1JM58	R1HBK5	T0QW29	W0A293	A0A0E2LLJ8	A0A023RM70	A0A0T6UY96	A0A175VJE8	A0A1C7PIW7	A0A1E4VLG0	A0A1E4X5V6	A0A1Q4ME41	A0A1Q8D7H7	A0A1S2CNY0	A0A1U6Y2D2	A0A249D403	A0A261DYT1	A0A290VK24	A0A291TFF4	A0A291U644	A0A2H9U2J6	A0A2I8DAX1	A0A2I8R587	A0A2L0TNJ3	A0A2M8H8F0	A0A2P1PF61	A0A2R4TTG9	A0A2R7MXI7	A0A2R7PN12	A0A2R7Q5M7	A0A081LHZ1	A0A081UTT1
A0KZT2		A3D1R0	A3QBN0	A4Y4F9	A8FS71	A9EIX1	A9L5I9	B8EBU9	E6XNN8	A0A094J7V9	F7RR78	G0AX29	Q0HSE1	Q8EHD1	V1E6P7	A0A0C3MS11	A0A161WSI2	A0A1E5IRW4	A0A1N6U1Q4	A0A1S2TKI3	A0A1Z4AB78	A0A220PYV0	A0A220UJF9	A0A252EW90	A0A073KS16	A0A2K8ZM07	A0A2M7HNW3	A0A2M7M041	A0A2R3ERW2
A6BA68		A7K1E8	D0WUP6	Q87G48	S5IQZ8	A0A0C3E6X1	A0A0D1EQD3	A0A0D1FG92	A0A0D1GH50	A0A0F6LJT8	A0A0H0Y4X7	A0A0M9C744	A0A0T7E418	A0A034TGV3	A0A034TNL7	A0A061PMC5	A0A072L5U8	A0A2A9G4U8	A0A2C6MS40	A0A2I3CIK2	A0A2K7T029
A5YRQ5		B5RAT1	A0A0G2NP81	A0A0M0QWX2	A0A0T7RNG0	A0A1S1AF77	A0A1U7FNY7	A0A249V563	A0A265B6L8	A0A2R4DIJ5	A0A2R4IDG0	A0A2R4IDG1
D3VD61	N1NNX4	A0A0A8P270	W1IQW7	A0A0J5FQ00	A0A0M0T5N7	A0A0R4CXJ7	A0A1I3NGH6	A0A1I4YYS7	A0A068QRD4	A0A068R1W9	A0A1Q5TZY5	A0A1Q5U523	A0A1Y2SRD2	A0A2D0IP45	A0A2D0JM80	A0A2D0KAJ3	A0A2D0LAL0	A0A2G0Q1U3
A0A086WU78	B8K556	E8LXL0	E8M375	F9T4Z4	A0A097B062	A0A0A5ICC2	A0A0A5JQ81	A0A0A6QST5	A0A0F4NNX8	A0A0F4P305	A0A0H2MS85	A0A0M0HMI2	A0A0M0I0T3	A0A177Y2D4	A0A178J513
A7N6D3	A8SZJ2	D0XEL2	K5TUL3	K5U844	K5UP99	L8X994	A0A0A3ETI0	A0A0C1YYR5	A0A0C1Z4J8	A0A0D0J630	A0A061Q660	A0A2A2NBY2	A0A2N7N6K5
H2IT70	H8NWV6	I0QW36	A0A0E8XK02	A0A0H3FC05	A0A0Q4MNC9	A0A0Q4N950	A0A0T9JEB5	A0A0T9QHT6	A0A1X0W4U6	A0A1X0WEM6	A0A2A3KNG5	A0A2L1UQ38	A0A2N0N0J1	A0A2N0W268
B2Q066		B6XIG3	D1NY60	D4C313	W3YID5	X6Q9S4	A0A0H2QC23	A0A0N0Z9P7	A0A140NSQ3	A0A1B7K207	A0A1B8SRD2	A0A1L3IC63	A0A291EEZ5
E5YFX6	Q66A25	G9Y7Y9	A0A097R1Z8	Q8ZDZ6	A0A0E1NMX9	A0A0H3B496	A0A0K0HVN1	A0A0U1EM66	A0A0U1QYK2	A0A1B7KC81	A0A2A2MEZ8	A0A2A7VEY2
C7BHQ9	A0A0A0CV80	T0P4I2	U7QXD7	Q7N3U8	W3V5X0	A0A0F7LT53	A0A0M9D0S9		A0A1C0U3V0	A0A1G5Q677	A0A081RTU5
A0A0B7JG20	A0A0D8P4E9	A0A1T4RIF6	A0A1T5HWX3	A0A1Y6L051	A0A1Y6MDH2	A0A1Y6MDI7	A0A2N4UVP4
A0A090QK38	A0A0B9GYX9	A0A0C5WIK7	A0A0F5VB75	A0A0J1JPN1	A0A0J1K0R4	A0A1Q9H1A1
A0A085PVQ9	A0A085TPR6	D0II56	D2YAE2	A0A0E4CI92	A0A0H3Q6G0	A0A0K9UWJ3	A0A1D8SH82	A0A067BIY1	A0A1X1LGD4	A0A220TD38
B4EWN9	A0A094TJU8	A0A0G4PYX8	A0A198F9E9	A0A1D3DDG1	A0A1F2KI77	A0A1Z1SVX2	A0A205JTH1	A0A292CAN2	A0A2J9LBM7
Q1ZVT3	Q2C4Q9	V5F817	A0A0D8LN23	A0A0D8MQ19	A0A0M9F7Y0	A0A2G4WRN9
A6CVF6	A0A090RSV1	A0A090SHI9	A0A090SVF4	A0A1H5VEA4	A0A1J4R555	A0A240EF83	A0A241TDR8	A0A084T9L8
D3V1T4	A0A0B6XDK5	A0A077N3P2	A0A077N4V2	A0A077NWW3	A0A077P2V7	A0A077PE15	A0A077PX80	A0A077QPS8
C6C486	C6CFM8	D2BXR8	E0SGT5	A0A0A8FEA1	A0A2D1JUM3	A0A2K8QPD6	A0A2K8VV11	A0A2K9QG76
C5BGU3	D0Z8C0	D4F519	A0A0H3DTM5	A0A034STA9	A0A1D8MYG1	A0A2A7U3E0	A0A076LY14
Q07YU0	Q12KC3	A0A0Q0G945	A0A106C353	A0A2N1BT81	A0A2N1EH98	A0A2N7DPC4
C2HYU7	C3LU85	D7HAZ6	Q9KNA6	A0A0H3AEE5	A0A0X1L1S4
A0A2N7CEX0	A0A2N7GJY6	A0A2N7HSG9	A0A2N7J4K5	A0A2N7MIW6	A0A2N7NTS3
B1EGS5	W0AWR0	A0A0K4QLU6	A0A1X3JS61
H2FWL8	A0A231N1U4	A0A233RHG7	A0A235CF85	A0A2P7QEN4	A0A2P7RD43
M1SWN3	M7CIZ2	A0A0A5SKE3	P02940	A0A1B8HHX3	A0A1B8HQB9
B5F656		G4C2E8	G5MNC0	V7IPK2
A0A191W9R5	A0A223N3Y5	A0A233HQ83
A0A0W8JBW2	A0A1M4T5W4	A0A1N6M934	A0A1R4LQZ5	A0A1Z2SM51
D0Z2W3	A0A1Q9GUT7	A0A1X9U4X5
F9RE98	F9RNB4	F9RX44	A0A0C2K2R6	A0A1B1NWE6
B1EGS4	W0AWX1	A0A0K4QKH9	A0A1X3JRN3
A0A0F5AMD0	A0A1N6IKU7	A0A1V3GJL5	A0A1V3GQT7	A0A1V3GYV2
G5MNC7
G4C6V4	A0A0F7J5Y3	A0A0T9VG02	A0A100PPK0
A0A087IRR1	Q7MFG1	A0A1L9KY80
F0LZB4	S7I445	A0A0Q2V4S7	A0A0X8LJP1
A0A0B9H4W1	A0A0C5WKB4
Q1YYZ8	Q6LJB4
G5MNC6
R1J0X1	A0A0F5ZTN0	A0A128F2V5	A0A128F5D3
D0I5E6	A0A135ICJ2	A0A1E5CC29	A0A1T4VGP1
A0A1N6MYG9	A0A2D0K3R3	A0A2D0KUE3	A0A2D0LB54
N9TW73	A0A0S2SE52	A0A0W7U6U5	A0A1N7AS23
E5YFX5	G9Y7Z0	A0A0C5VXG1	A0A2A2MEW9
E9XGQ8	E9YUC3	I2RGD5	A0A2A6QB84
A0A0G3CT06		A0A1I1NDA5
Q74GR3	A0A0C1TWT7	A0A0D5N7N3
A0A099LXQ1	A0A0F2IUM8	A0A151KYW2
U4EAY7	U4KEB4	A0A2N0XV17
B1KHF0	D4ZGR1	A0A1S6HQ91
A8H160	B8CJF8	A0A2I0DWL8
A0A0J8XY86	A0A178K7J4	A0A264TCS4
B7LPY2	F0JQE8
S0TZC0	S0WDD0
A0A099KXT4	Q47WH7	A0A2N1HC94
S0UG29	S0WV62
A0A1E5CI50	A0A1I5Q4E3	A0A2N7LH47
Q2NT13	W0HJW6	A0A261QPI7
M7RFH3	S4HZQ7
A0A0A1E782	A0A2N8ZKW4
A0A099KHZ0	A0A1Y5H739
A0A193KHR2	A0A2N7HDS0
A0A0B8P8Y0	A0A0B8PTW0
U3CEK8	V5FJK9
C0B489	V6MKG7
A0A2A4VEE4	A0A2G2IB15
A0A2N7H2J0	A0A2N7NZJ0
A0A2J8GXY6	A0A2J8HJZ3
A0A1M6BGH4	A0A1M7YPP6
A6FHJ6	A0A2G2ISZ1
A0A1B9R2V5	A0A1E5BCN0
A0A0A1E9S6	A0A0L7YSH6
A0A090IDP0	A0A137S6E7
A0A0S2JIH5	A0A1Z5I520
G4C2F3
C9QFZ8	A0A0M0IME5
A0A090P116	A0A1Q9HR18
U3AV12	A0A2K1CPQ7
H2IMF9	A0A1B1EIJ6
A0A1J4QFS7	A0A2P5TPY7
V7ITL1
W1IMQ8	A0A2D0J3X9
L0MW00	Q494E3
D2TW17	A0A2A2GYM5
A0A083ZZN9
A0A0C1VJD1	A0A1V0HKT2
R5EUY4	A0A1T4VWZ3
A0A085H8H4
A0A1V3HT63	A0A2A4G903
R8AVC8	A0A1A9AW70
A0A0C5W1C8	A0A085GTA0
M7RFY7	S4HV24
B5EG68
Q1LTZ8
A0A212PF75
B7VQG8
A0A1G0M4A6
B9M8H1
A0A1C3EKM1
A0A1G2W8J8
A0A0K2BKH0
Q39PY3
F7YQS6
A1ALI3
A0A0A8WSX7
Q57PQ8
A5KU37
A0A2M8H032
A0A244CNC1
A0A2I0F801
A0A1A6KWS4
A0A0B5BDI4
G4C2F4
A0A1X1MMW4
A0A1X7MA93
A0A2N7GEM2
A0A1Y6IVV0
A0A1T4Q593
A0A1R4B665
A0A1E5CNJ0
A0A2N7DE01
A0A2N7CMB2
A0A066UT84
R9PNI8
K2IUG9
B0TIP5
A0A1M5NVC6
A0A0J1H8G5
A0A0J1H0Y9
L8JDT7
A0A090QJP1
A1S3T4
A0A1G8AFV7
E1SS57
A0A090R6A4
A0A2N1I4B5
A0A1Y5EDR6
A0A1G8UCA1
A0A099KF85
A0A0Q0NB62
A0A0L6ZWR8
Q8L1C4
E8LLB1
A0A2N7DD41
U3BEX2
C9P848
C4L7B0
A0A2N1DRC4
A0A1V3H981
A0A0H2YJB4
A1SXX7
K8WIU4
A4CAR0
A0A1Y0D1W1
A0A1Y0CUN6
A0A1S1HL96
A0A133LC04
E2X7C4
A0A2I5T7D2
A0A2G8BUL7
A0A1Y2SDF5
A0A068RAP6
A0A1B7JH63
A0A151ULG4
A0A143WSP4
A0A0X9VR02
P09461
A0A0E3Y6I7
R4HZU6
Q7VR58
K8WYB4
H6Q4W1
G2H248
E8Q667
Q8D2J9
D4G7U1
P02938
A0A1V0HPH6
D7XFN1
E3BJG3
A0A227J9P2
A0A2C6DPH4
U3U387
A0A1E5FEB6
A0A085GAH7
A0A1E8DXA0
G5LPG3
G5L9T8
A0A2J4Y9F5
I6H3K6
