## Supplemental Table S5 for "Periplasm homeostatic regulation maintains spatial constraints essential for cell envelope processes and cell viability"

### Sheet: Strains
E.coli strains	Genotype / description	Notes/references
Hfr Cavalli	F+ relA1, spoT1, metB1, rrnB-2, mcrB1, creC510	E. coli genetic stock centre (Yale), CGSC number 4410 . Hfr conjugation donor strain
BW25113	F- Δ(araD-araB)567, ΔlacZ4787(::rrnB-3), λ-, rph-1, Δ(rhaD-rhaB)568, hsdR514	Backbone of Keio collection 19.
Keio single mutants	BW25113 'keio'::kan	Keio collection 19. A single gene knock-out library of all non-essential genes in E. coli replaced by a Kanamycin cassette
JW5028	BW25113 pseudogene::kan	Keio single mutant with the kanamycin cassette repacing a pseudogene 19. Study wild type/Synthetic lethal screen control
ELM1	BW25113 yiaD::kan	This work
ELM2	BW25113 Δlpp::lpp+21cat (JW5028)	This work
ELM3	BW25113 lpoA::kan lpp::lpp+21cat	This work
ELM4	BW25113 lpoB::kan lpp::lpp+21cat	This work
ELM5	BW25113 mrcA::kan lpp::lpp+21cat	This work
ELM6	BW25113 mrcB::kan lpp::lpp+21cat	This work
ELM7	BW25113 ompA::kan lpp::lpp+21cat	This work
ELM8	BW25113 pal::kan lpp::lpp+21cat	This work
ELM9	BW25113 arcB::kan lpp::lpp+21cat	This work
ELM10	BW25113 ycaL::kan lpp::lpp+21cat	This work
ELM11	BW25113 tolC::kan lpp::lpp+21cat	This work
ELM12	BW25113 mdtL::kan lpp::lpp+21cat	This work
ELM13	BW25113 mdtK::kan lpp::lpp+21cat	This work
ELM14	BW25113 rfaD::kan lpp::lpp+21cat	This work
ELM15	BW25113 galU::kan lpp::lpp+21cat	This work
ELM16	BW25113 gmhB::kan lpp::lpp+21cat	This work
ELM17	BW25113 ybhC::kan lpp::lpp+21cat	This work
ELM18	BW25113 ldcA::kan lpp::lpp+21cat	This work
ELM19	BW25113 ydhI::kan lpp::lpp+21cat	This work
ELM20	BW25113 stl::kan lpp::lpp+21cat	This work
ELM21	BW25113 nlpD::kan lpp::lpp+21cat	This work
ELM22	BW25113 yiaD::kan lpp::lpp+21cat	This work
ELM23	BW25113 yraN::kan lpp::lpp+21cat	This work

### Sheet: Primers and Lpp+21 gene block
Primer/Gene block No.	Primer/gene block name	sequence 5' to 3'	Notes
EP1	CATF	CATATGAATATCCTCCTTAGTTCC	cat amplification
EP2	CATR	TGTGTAGGCTGGAGCTGCTTC	cat amplification
EP3	CAT Seq F	GAGAATATGTTTTTCGTCTCAGCC	Sequencing primer
EP4	CatseqR V2	GCCATTGGGATATATCAACGGTGG	Sequencing primer
EP5	Lpp -95FseqV2	GTGTAATACTTGTAACGCTACATGGAG	Sequencing primer
EP6	Lpp +95R	CCAGAGCAAGGGAATATGTTACGCG	Sequencing primer
EP7	Lpp1F	ATGAAAGCTACTAAACTGGTACTGGGC	lpp+21 knock in confirming primer
EP8	LppR	TTACTTGCGGTATTTAGTAGCCATGTTGTCC	lpp+21 knock in confirming primer
EP9	CatRLppKo	CAGACAAAAAAAATGGCGCACAATGTGCGCCATTTTTCACTTCACAGGTACTATGTGTAGGCTGGAGCTGCTTC	lpp knock out primer. Contains base pairs homologous to sequence downstream of lpp.
EP11	MrcA UF	GTCACTCTGACGGGTATATCAATGCGTC	mrcA amplification
EP12	MrcA DR	CGATTTTGTTAGCCGGATAACGCGTTCAC	mrcA amplification
EP13	MrcB UF	GGACCGATCGAGCACAAATTTTGAGAG	mrcB amplification
EP14	MrcB DR	GGGTTAATAAACAACCAGATGAAAAGAAAGGG	mrcB amplification
EP15	LpoA UF	CCTGAGAATTATCCGCCGATTGGTGTTG	lpoA amplification
EP16	LpoA DR	GCCACGCTCGTTCACGTTAGCGGCG	lpoA amplification
EP17	LpoB UF	CCCGCACATTCGGCGGTAACGCTGTAC	lpoB amplification
EP18	LpoB DR	CAATGAGAAAACTCCCGCCACTAAGCCC	lpoB amplification
EP19	OmpAUF	CATGGCGTATTTTGGATGATAACG	ompA amplification
EP20	OmpAUR	GCAGCGGGGTTTTTCTACCAGACGAG	ompA amplification
EP21	PalUF	CGCCGTATCTGTGATAATAATTAATTGAATAG	pal amplification
EP22	PalUR	GTTGATGTCTGAAGTTACTGCTCATGC	pal amplification
EP23	TolCUF	CTAAATACTGCTTCACCACAAGGAATG	tolC amplification
EP24	TolCUR	GTTCAGACGGGGCCGAAGCCCCGTC	tolC amplification
EP25	AcrBUF	GTCCA AGTCTTAACT TAAACAGGAG CCG	acrB amplification
EP26	AcrBUR	CCGCTTACGCGGCCTTAGTGATTACACG	acrB amplification
EP27	NlpDUF	GCA CGG TAA TTA TGT CAC TGG TTA TTA ACC	nlpD amplification
EP28	NlpDUR	GGAACATTCAAGCAAAAGCCTGGTTC	nlpD amplification
EP29	YcaLUF	GTC GCT TGT CAA TGT AAG TTG TTG ATA C	ycaL amplification
EP30	YcaLUR	GAAGACCAGCCCGAAAGATGACAATG	ycaL amplification
EP31	YraNUF	CTAACCCGGATTGCGTGATTAACAGGAAC	yraN amplification
EP32	YraNUR	CTTTCTTGCACGCTAATCCTTAAACC	yraN amplification
EP33	TolCUF	CGTTTGACTGCCGTTTGAGCAGTCATGTG	tolC amplification
EP34	TolCDR	GAGGATGGCTGGTCGAAATTGAAGCGA	tolC amplification
EP35	RfaDUF	GATTACAGACATTCGTGTCTGAGATTGTCTC	rfaD amplification
EP36	RfaDDR	GACGGGCCGATCACCAGTATTTTCATGC	rfaD amplification
EP37	GalUUF	CACGT TCAAAACACG AACAGTCCAG GAG	galU amplification
EP38	GalUDR	GCTCAACGCCGTTTCGTGGATAACACCG	galU amplification
EP39	GmhBUF	CGAAACATGCGATACTAGC GTCACATGCC	gmhB amplification
EP40	GmhBDR	CATTATAGGGAGTCGGCTCAGGAAGACAAG	gmhB amplification
EP41	MdtLUF	GTATGCTTTG CGTCACCTTA CTATCAGG	mdtL amplification
EP42	MdtLDR	CTGCATCAGCAGTTGCAGACAAAGCAGCAG	mdtL amplification
EP43	MdtKUF	CCTCGCTAC AATAGACTGA ATTTCCCCTG	mdtK amplification
EP44	MdtKDR	GCAACCCGTGAAGGTTGCGCCTTGTC	mdtK amplification
EP45	YbhCUF2	CTCTGCCAGATGGCGCAATGCCATCTGG	ybhC amplification
EP46	YbhCDR2	GATGCGATGCTTGCGCATCTTATCCGACC	ybhC amplification
EP47	YdhIUF	CAGAAATTGCGCGTAAATTTTTCGCAC	ydhI amplification
EP48	YdhIDR	CATCCGGCAAGAACCGCAACTACCGC	ydhI amplification
EP49	YiaDKOF	CTTCATGTTCACGCGGCATAATCTCCCGCCACGGAACCCGTGGCAAAGAATAAAAAGGTTATTAAGGATTAACAatg TGTGTAGGCTGGAGCTGCTTC	yiaD knock out
EP50	YiaDKOR	ATATGATGAAGGAAAACTGAAGAATGCCAGGTGATTTCTGCATCACCTGGCATGAAAGGGAttaCAGCGGGCTTAAGG CATATGAATATCCTCCTTAG	yiaD knock out
EP51	YiaDUF	CTCCCGCCACGGAACCCGTGGCAAAG	yiaD knock out confirming primer
EP52	YiaDDR	GATTTCTGCATCACCTGGCATGAAAGGG	yiaD knock out confirming primer
EP53	LdcAUF	GCATGATATACATTTCGTTTCTGTTGTCAGC	ldcA amplification
EP54	LdcADR	GCGGCAGAGACAGCGTTTTACTTAGC	ldcA amplification
EP55	SltUF	GGTTAGCATAAATCTATTACGCGGCATG	Slt amplification
EP56	SltDR	GTACTCGCTAAAGAGTACGATAGCATATC	Slt amplification
EG1	Lpp+21	GTGTAATACTTGTAACGCTACATGGAGATTAACTCAATCTAGAGGGTATTAATAatgAAAGCTACTAAACTGGTACTGGGCGCGGTAATCCTGGGTTCTACTCTGCTGGCAGGTTGCTCCAGCAACGCTAAAATCGATCAGCTGTCTTCTGACGTTCAGACTCTGAACGCTAAAGTTGAC ACCCTGAGCGCGAAAGTGGAACAGCTGAGCAACGATGTGAACGCGATGCGCAGCGATGTGGAT CAGCTGAGCAACGACGTGAACGCAATGCGTTCCGACGTTCAGGCTGCTAAAGATGACGCAGCTCGTGCTAACCAGCGTCTGGACAACATGGCTACTAAATACCGCAAGtaaCATATGAATATCCTCCTTAGTTCCTATTCCGAAGTTCCTATTC…	Gene block
